# Global transcriptomic profiling of the bone marrow stromal microenvironment during postnatal development, aging and inflammation

**DOI:** 10.1101/730457

**Authors:** Patrick M. Helbling, Elena Piñeiro-Yáñez, Rahel Gerosa, Steffen Boettcher, Fátima Al-Shahrour, Markus G. Manz, César Nombela-Arrieta

## Abstract

Bone marrow (BM) stromal cells provide the structural and regulatory framework for hematopoiesis and contribute to developmental-stage specific niches, such as those preserving hematopoietic stem cell (HSCs). Despite recent advances in our understanding of stromal composition and function, little is known on the dynamic transcriptional remodeling that this compartment undergoes over time and during adaptation to stress. Similarly, how molecular changes in stroma are linked to age-related modulation of hematopoiesis is poorly understood. Using RNA-sequencing, we performed a longitudinal comparison of the transcriptional profile of four principal mesenchymal and endothelial stromal subsets, namely CXCL12-abundant reticular (CARc), PDGFR-α^+^Sca-1^+^, sinusoidal (SECs) and arterial endothelial cells (AECs), isolated from early postnatal, adult and aged mice. Our data i) provide molecular fingerprints defining novel, cell-specific anatomical and functional features ii) reveal radical reprogramming of pro-hematopoietic, immune and matrisomic transcriptional programs during the narrow temporal transition from juvenile to adult stages iii) demonstrate that homeostatic aging is characterized by a progressive and pronounced upregulation of pro-inflammatory gene-expression and loss of stromal cell fitness. By profiling *in vivo* responses of stromal cells to infection-mimicking agents, we finally demonstrate that transcriptomic pathways elicited by sterile inflammation are largely recapitulated during aging, thereby supporting the inflammatory basis of aging-related adaptations of BM hematopoietic function.
