## Supplementary Table 2 for "Global transcriptomic profiling of the bone marrow stromal microenvironment during postnatal development, aging and inflammation"

### Sheet: STEM GO
GO output for displayed profile
Only signficant GO terms are shown (FDR ≤ 0.05)
	CAR								PAS						SEC								AEC
	c1	fold enrichment	c2	fold enrichment	c3	fold enrichment	c4	fold enrichment	c1	fold enrichment	c2	fold enrichment	c4	fold enrichment	c1	fold enrichment	c2	fold enrichment	c3	fold enrichment	c4	fold enrichment	c1	fold enrichment	c2	fold enrichment	c3	fold enrichment	c4	fold enrichment
	GO:0002446	12.1	GO:0002483	19.8	GO:0048593	6.9	GO:0002062	5.9	GO:0002483	14.8	GO:0042119	12.6	GO:0072009	4.4	GO:0019882	7.7	GO:0035458	13.3	GO:0001704	7	GO:0007600	4	GO:0048002	13.9	GO:0042119	12	GO:0030198	6.4	GO:0030199	8.6
	GO:0070098	9.1	GO:0002428	18.6	GO:0048592	6.4	GO:0043062	5.1	GO:0002428	14.7	GO:0002446	12.3	GO:0001959	4.4	GO:1990266	5.9	GO:0002711	12.1	GO:0030198	6	GO:0000280	3.4	GO:0019882	8.7	GO:0002446	11.6	GO:0043062	5.7	GO:0035272	7.7
	GO:1990868	8.9	GO:0002474	18.3	GO:0030198	5.4	GO:0030198	4.5	GO:0002476	14.3	GO:0036230	9.7	GO:0072006	4.3	GO:0097530	5.4	GO:0035456	11.9	GO:0043062	5.6	GO:0031589	3.2	GO:0002449	4.3	GO:0036230	10.8	GO:0002062	5	GO:0050771	6.9
	GO:1990869	8.9	GO:0019883	18.2	GO:0050680	5.4	GO:0051216	4.2	GO:0019883	13.5	GO:0043300	9.2	GO:0072073	3.9	GO:0002706	4.9	GO:0006959	10.9	GO:0007369	5.3	GO:0045785	3.1	GO:0071219	3.9	GO:0050829	10.5	GO:0071560	4.3	GO:0030198	6.5
	GO:0030593	8.8	GO:0002475	16	GO:0090596	5	GO:0061448	4	GO:0002475	12.6	GO:0030593	8.8	GO:0098742	3.7	GO:0002703	4.8	GO:0050818	9.3	GO:0098742	5.1	GO:0048285	3	GO:0019221	3.4	GO:0030593	9	GO:0007179	4.3	GO:0032963	6.5
	GO:0002444	8.6	GO:0001916	12	GO:0043062	4.6	GO:0090287	3.6	GO:0048002	10.4	GO:1990266	8.3	GO:0045598	3.6	GO:0002705	4.8	GO:0002709	9.2	GO:1903522	4.5	GO:0007155	2.9	GO:0002443	3.3	GO:0035458	9	GO:0071559	4.2	GO:0045669	6.1
	GO:0002673	8.6	GO:0048002	11.9	GO:0071559	4.6	GO:0001501	3.5	GO:0001916	10.2	GO:0002886	8.1	GO:0045444	3	GO:0002822	4.6	GO:0030593	8.9	GO:0097485	4.3	GO:1903047	2.8	GO:0007159	3.3	GO:0032715	8.6	GO:0051216	4.2	GO:0045778	6
	GO:0072678	8	GO:0001914	10.8	GO:0007179	4.6	GO:0001525	3.3	GO:0002478	9.7	GO:0045123	7.9	GO:0034976	3	GO:0097529	4.5	GO:0071621	8.7	GO:0007411	4.3	GO:0051270	2.7	GO:0034097	3.2	GO:1990266	8.4	GO:0061448	4.1	GO:0043062	5.9
	GO:1990266	7.8	GO:0002711	9.9	GO:0071560	4.4	GO:0048514	3.1	GO:0001914	9.2	GO:0033003	7.9	GO:0019221	2.8	GO:0002819	4.5	GO:0042742	8.4	GO:0090257	4.1	GO:0050877	2.7	GO:0009617	3.2	GO:0001909	8.3	GO:0007160	3.9	GO:0030282	5.8
	GO:0071621	7.8	GO:0019882	9.3	GO:0043010	4.1	GO:0001944	3	GO:0002474	9.2	GO:0002444	7.8	GO:0001822	2.7	GO:0002443	4.2	GO:0031341	8.1	GO:0001525	3.3	GO:0040012	2.6	GO:0002237	3.1	GO:0035456	8.3	GO:0031589	3.7	GO:0014909	5.7
	GO:0032945	7.8	GO:0001913	9.1	GO:0090092	4.1	GO:0072358	2.9	GO:0019884	8.6	GO:0045576	7.6	GO:0009617	2.5	GO:0002449	4.2	GO:1990266	8	GO:0010631	3.3	GO:2000145	2.6	GO:0006954	3	GO:0050710	8	GO:0010810	3.7	GO:0002062	5.6
	GO:0050672	7.8	GO:0001912	8.9	GO:0007178	3.9	GO:0001568	2.9	GO:0002711	7.8	GO:0043299	7.5	GO:0098609	2.4	GO:0002274	4.2	GO:0097530	7.8	GO:0090132	3.3	GO:0030334	2.6	GO:0031347	2.8	GO:0071621	7.8	GO:0060348	3.7	GO:0014910	5.6
	GO:0002275	7.7	GO:0002709	8.7	GO:0001654	3.8	GO:0007155	2.8	GO:0019882	7.6	GO:0019730	7.4	GO:0043207	2.3	GO:0002460	4	GO:0002526	7.8	GO:0031589	3.2	GO:0000278	2.6	GO:0006952	2.7	GO:0002444	7.8	GO:0010769	3.4	GO:0060976	5.6
	GO:0006690	7.7	GO:0031343	8.5	GO:0150063	3.8	GO:2000147	2.7	GO:0001913	6.9	GO:0071621	7.3	GO:0051707	2.3	GO:0030595	4	GO:0019882	7.4	GO:0090130	3.2	GO:0030155	2.6	GO:0006955	2.7	GO:1902622	7.8	GO:0050673	3.3	GO:0014812	5.2
	GO:0043299	7.5	GO:0045071	8.4	GO:0048880	3.8	GO:0035239	2.6	GO:0001912	6.8	GO:0006959	7.3	GO:0007155	2.2	GO:0045088	3.9	GO:0030595	7.3	GO:0001568	3.1	GO:0016477	2.4	GO:0043207	2.7	GO:0002886	7.6	GO:0001503	3.3	GO:0042472	5.2
	GO:0070664	7.4	GO:0035458	8.4	GO:0072001	3.6	GO:0051272	2.6	GO:0002824	6.3	GO:0050830	7.2	GO:0009607	2.2	GO:0060326	3.7	GO:0002824	7.3	GO:0048514	3.1	GO:0051674	2.3	GO:0051707	2.7	GO:0043299	7.4	GO:0007178	3.3	GO:0048592	5.1
	GO:0097530	7.2	GO:0035456	8.2	GO:0001822	3.5	GO:0040017	2.6	GO:0002709	6.3	GO:0097530	7	GO:0030155	2.2	GO:0050778	3.4	GO:0002708	7	GO:0035239	3	GO:0048870	2.3	GO:0071345	2.7	GO:0097530	7.3	GO:0070848	3.2	GO:0060349	5.1
	GO:0002886	7.2	GO:0001910	8	GO:0001655	3.4	GO:0030335	2.6	GO:0002821	6.1	GO:0002275	6.6	GO:0030855	2.2	GO:0002250	3.4	GO:0002821	6.9	GO:0001944	3	GO:0006928	2.2	GO:0050778	2.7	GO:0045123	7.3	GO:0071363	3.1	GO:1905330	5.1
	GO:0032611	7.1	GO:0031341	7.6	GO:0001568	3.3	GO:0048646	2.5	GO:0031343	6	GO:0042130	6.5	GO:0060429	2.1	GO:0050776	3.3	GO:0050729	6.6	GO:0072358	2.9	GO:0003008	2.2	GO:0050865	2.7	GO:0043300	7.3	GO:0001501	3.1	GO:0014031	5.1
	GO:0045576	6.8	GO:1990266	7.4	GO:0007423	3.3	GO:0003008	2.5	GO:0050701	6	GO:0042742	6.3	GO:0048878	2.1	GO:0009617	3.3	GO:0001909	6.6	GO:0007155	2.8	GO:0009653	1.8	GO:0002684	2.6	GO:0042742	7.2	GO:0050678	3.1	GO:0014033	5
	GO:0042116	6.6	GO:0001909	7	GO:0072358	3.2	GO:0009887	2.5	GO:0042088	6	GO:0032945	6.2	GO:0006952	2	GO:0002697	3.3	GO:0002456	6.4	GO:0048646	2.7	GO:0007399	1.8	GO:0009607	2.6	GO:0050830	7.1	GO:0042060	3.1	GO:0030510	5
	GO:0002526	6.4	GO:0030593	7	GO:0001944	3.2	GO:0050877	2.5	GO:0043370	5.9	GO:0050672	6.2	GO:1901701	1.9	GO:0019221	3.3	GO:0097529	6.2	GO:0007507	2.7	GO:0048856	1.6	GO:0002252	2.5	GO:0001913	7.1	GO:0007409	3	GO:0090596	4.9
	GO:0032612	6.3	GO:0002708	6.9	GO:0048514	3.2	GO:0009888	2.4	GO:0035456	5.8	GO:0031663	6.1	GO:0035295	1.9	GO:0002684	3.2	GO:0002706	6.1	GO:0048729	2.7	GO:0007275	1.6	GO:0002682	2.4	GO:0002673	7.1	GO:0120039	2.9	GO:0031214	4.9
	GO:0002274	6.2	GO:0002456	6.9	GO:0001503	3.2	GO:0072359	2.4	GO:0001910	5.5	GO:0002274	5.9	GO:0045597	1.9	GO:0031347	3.2	GO:0002705	6.1	GO:0098609	2.6	GO:0048731	1.6	GO:0050776	2.4	GO:0050701	7	GO:0048858	2.9	GO:0010771	4.9
	GO:0019724	6.2	GO:0045123	6.8	GO:0050678	3.2	GO:0035295	2.3	GO:0002822	5.4	GO:0002526	5.9	GO:0009605	1.8	GO:0050865	3.1	GO:0042129	5.9	GO:0048598	2.6			GO:0045321	2.3	GO:0002228	6.9	GO:0048812	2.9	GO:0055123	4.8
	GO:1901568	6.2	GO:0097530	6.6	GO:0001525	3.1	GO:0009653	2.1	GO:2000514	5.4	GO:0070664	5.8	GO:0007166	1.8	GO:0006954	3	GO:0002687	5.9	GO:0072359	2.5			GO:0001775	2.2	GO:0042267	6.9	GO:0032990	2.8	GO:0042471	4.8
	GO:0002532	6.2	GO:0006959	6.5	GO:0050673	3.1	GO:0051241	2	GO:0032729	5.3	GO:0061515	5.7	GO:0009888	1.8	GO:0001819	3	GO:0002449	5.7	GO:0035295	2.5			GO:0009605	2.1	GO:0002275	6.6	GO:0048667	2.8	GO:0001657	4.8
	GO:0030595	6.1	GO:0002705	6.4	GO:0072359	2.9	GO:0048513	1.9	GO:0070098	5.3	GO:0042116	5.7	GO:0051240	1.8	GO:0045087	2.9	GO:0010951	5.7	GO:0007167	2.5			GO:0042221	1.7	GO:0050766	6.5	GO:0022604	2.8	GO:0072164	4.8
	GO:0006959	6.1	GO:0071621	6.2	GO:0070848	2.9	GO:0048731	1.8	GO:0002819	5.2	GO:0006801	5.5	GO:0051674	1.8	GO:0006935	2.9	GO:0002822	5.7	GO:0070848	2.5			GO:0010033	1.7	GO:0002711	6.5	GO:0009611	2.8	GO:0072163	4.8
	GO:0002690	6.1	GO:0002824	6.2	GO:0071363	2.9	GO:2000026	1.8	GO:0046622	5.1	GO:0097529	5.4	GO:0048870	1.8	GO:0042330	2.9	GO:0050900	5.6	GO:0071363	2.5			GO:0070887	1.7	GO:0001912	6.4	GO:0061564	2.8	GO:0001704	4.7
	GO:0072676	6.1	GO:0032760	6.1	GO:0048646	2.7	GO:0007275	1.7	GO:0032649	5	GO:0050764	5.3	GO:0016477	1.8	GO:0006952	2.8	GO:1903555	5.6	GO:0051094	2.4			GO:0065008	1.6	GO:0048002	6.4	GO:0007167	2.7	GO:0030323	4.6
	GO:0050830	6.1	GO:1903557	6.1	GO:0035239	2.7	GO:0048856	1.7	GO:0002456	4.9	GO:0002695	5.2	GO:0051094	1.8	GO:0043207	2.8	GO:0010466	5.5	GO:0045597	2.4					GO:0019730	6.4	GO:0001568	2.7	GO:0035107	4.6
	GO:0042742	6	GO:0098754	6	GO:0009887	2.7	GO:0048869	1.7	GO:0031341	4.9	GO:0050729	5.2	GO:0003008	1.8	GO:0051707	2.8	GO:0071706	5.5	GO:2000026	2.2					GO:0002456	6.3	GO:0000904	2.7	GO:0035108	4.6
	GO:0045639	6	GO:0032680	5.9	GO:0007507	2.7	GO:0030154	1.7	GO:1990868	4.9	GO:0002366	5.1	GO:0030182	1.8	GO:0002252	2.8	GO:0098542	5.4	GO:0009888	2.2					GO:0050729	6.2	GO:0097435	2.7	GO:0010811	4.6
	GO:0042129	5.9	GO:0002706	5.9	GO:0035295	2.6	GO:0007166	1.7	GO:1990869	4.9	GO:0001909	5.1	GO:0042221	1.7	GO:0002694	2.8	GO:0060326	5.4	GO:0051240	2.2					GO:0030595	6.1	GO:0001525	2.7	GO:0048593	4.6
	GO:0016064	5.9	GO:1903901	5.9	GO:0007167	2.6	GO:0051239	1.6	GO:0032609	4.8	GO:0007229	5.1	GO:0030154	1.7	GO:0002683	2.8	GO:0002819	5.2	GO:0006928	2.2					GO:0002824	6.1	GO:0007155	2.6	GO:0001823	4.6
	GO:0042102	5.9	GO:0050830	5.9	GO:0008285	2.6			GO:0002708	4.6	GO:0002286	5.1	GO:0048869	1.7	GO:0002682	2.7	GO:0032680	5.2	GO:0009790	2.2					GO:0006959	6.1	GO:0051270	2.6	GO:0051216	4.5
	GO:0050670	5.8	GO:0002718	5.9	GO:0007267	2.3			GO:0060038	4.6	GO:0002263	5	GO:0048513	1.7	GO:0009607	2.7	GO:0002685	5.1	GO:0051270	2.2					GO:0031343	6.1	GO:0001944	2.6	GO:0045667	4.5
	GO:0046634	5.8	GO:0042742	5.8	GO:0007417	2.3			GO:0045582	4.5	GO:0030595	4.9	GO:0010033	1.7	GO:0032101	2.7	GO:0022408	5.1	GO:0051239	2.1					GO:0045576	6.1	GO:0072358	2.6	GO:0048706	4.5
	GO:0032944	5.7	GO:1903555	5.8	GO:0009888	2.2			GO:0032611	4.5	GO:0002443	4.8	GO:0070887	1.7	GO:0001817	2.7	GO:0032640	5.1	GO:0051674	2.1					GO:0097529	6	GO:0048514	2.6	GO:0030516	4.5
	GO:0097529	5.6	GO:0032640	5.8	GO:0051241	2.1			GO:0002460	4.4	GO:0002768	4.8	GO:0048468	1.7	GO:0006955	2.6	GO:0002460	5	GO:0048870	2.1					GO:0002274	6	GO:0006935	2.6	GO:0030324	4.4
	GO:0002768	5.6	GO:0050777	5.8	GO:0009790	2.1			GO:0002688	4.4	GO:0042129	4.8	GO:0045595	1.7	GO:0001816	2.5	GO:0002703	5	GO:0016477	2.1					GO:0032609	6	GO:0042330	2.6	GO:0022612	4.4
	GO:0050715	5.6	GO:0002821	5.8	GO:0042127	2			GO:0045621	4.4	GO:0051250	4.8	GO:1901700	1.7	GO:0001775	2.4	GO:0070663	5	GO:0022603	2.1					GO:0045071	6	GO:0022603	2.5	GO:0061387	4.4
	GO:0002443	5.5	GO:0098869	5.8	GO:0048513	1.9			GO:0032612	4.4	GO:0060326	4.7	GO:0048699	1.7	GO:0009605	2.3	GO:0042098	5	GO:0009653	2					GO:0002708	5.8	GO:2000145	2.5	GO:0007044	4.4
	GO:0070663	5.5	GO:0002703	5.7	GO:0009653	1.9			GO:0046637	4.4	GO:0002703	4.7	GO:0051239	1.6	GO:0034097	2.3	GO:0050870	5	GO:0050793	2					GO:0002709	5.8	GO:0030334	2.5	GO:0048705	4.3
	GO:0002819	5.5	GO:0071706	5.7	GO:0007166	1.9			GO:0001909	4.3	GO:2000379	4.7	GO:0050793	1.6	GO:0071345	2.3	GO:0050663	4.9	GO:0045595	2					GO:0002705	5.7	GO:0009887	2.5	GO:0048704	4.3
	GO:0001909	5.5	GO:0002367	5.7	GO:0007399	1.8			GO:0046634	4.3	GO:0050868	4.7	GO:0071310	1.6	GO:0051050	2.2	GO:1903034	4.9	GO:0030154	1.9					GO:0002821	5.7	GO:0048589	2.5	GO:0061448	4.2
	GO:0002695	5.4	GO:0002449	5.6	GO:0048468	1.8			GO:0006959	4.2	GO:0016064	4.7	GO:0006928	1.6	GO:0080134	2	GO:0009617	4.8	GO:0048869	1.8					GO:0002526	5.7	GO:0030155	2.5	GO:0048762	4.2
	GO:0050729	5.4	GO:0002526	5.4	GO:2000026	1.8			GO:0002690	4.2	GO:0050900	4.6	GO:2000026	1.6	GO:0070887	1.9	GO:0006954	4.8	GO:0007275	1.7					GO:0042102	5.7	GO:0035295	2.4	GO:0060173	4.2
	GO:0050868	5.4	GO:1990748	5.4	GO:0048731	1.7			GO:0072676	4.2	GO:0050663	4.6	GO:0007399	1.6	GO:0048584	1.9	GO:0007159	4.8	GO:0048731	1.7					GO:1990868	5.7	GO:0040012	2.4	GO:0048736	4.2
	GO:0030168	5.4	GO:0002443	5.3	GO:0007275	1.7			GO:0043367	4.2	GO:0042098	4.6	GO:0048856	1.5	GO:0051049	1.9	GO:0002699	4.8	GO:0007166	1.7					GO:1990869	5.7	GO:0000902	2.4	GO:0030178	4.2
	GO:0060326	5.3	GO:0002822	5.3	GO:0030154	1.7			GO:0060291	4.2	GO:0019724	4.6	GO:0007275	1.5	GO:0042221	1.8	GO:0050670	4.8	GO:0007399	1.7					GO:0032729	5.7	GO:0035239	2.4	GO:0030326	4.2
	GO:0042098	5.3	GO:0050729	5.3	GO:0048856	1.6			GO:0048525	4	GO:0030168	4.6	GO:0048731	1.5	GO:0010033	1.8	GO:0002443	4.7	GO:0048856	1.6					GO:0050663	5.6	GO:0051960	2.4	GO:0035113	4.2
	GO:0002822	5.3	GO:0002699	5.2	GO:0048869	1.6			GO:0035710	4	GO:0007159	4.5	GO:0006950	1.5	GO:0032879	1.8	GO:0050727	4.7	GO:0048513	1.6					GO:0002443	5.5	GO:0030029	2.4	GO:0048675	4.2
	GO:0051250	5.3	GO:1901222	5.2	GO:0009966	1.6			GO:0043507	4	GO:0050866	4.5	GO:0009653	1.5	GO:0071310	1.8	GO:0032944	4.7	GO:0051128	1.6					GO:0050715	5.5	GO:0072359	2.3	GO:0060541	4.1
	GO:1903038	5.3	GO:0002286	5.2	GO:0023051	1.6			GO:0002250	3.9	GO:0002250	4.4	GO:0032879	1.5	GO:0007166	1.7	GO:0050707	4.7	GO:0016043	1.4					GO:0050707	5.4	GO:0048646	2.3	GO:0030278	4.1
	GO:0050764	5.3	GO:0002460	5.1	GO:0051239	1.6			GO:0034341	3.9	GO:0002429	4.4	GO:0051716	1.4	GO:0006950	1.6	GO:0002253	4.6							GO:0002822	5.3	GO:0032989	2.3	GO:0042476	4.1
	GO:0019221	5.2	GO:0002819	5	GO:0010646	1.6			GO:0002705	3.9	GO:0002285	4.4	GO:0007154	1.4	GO:0051716	1.4	GO:1903039	4.6							GO:0001910	5.3	GO:0050767	2.3	GO:0001503	4
	GO:0071216	5.2	GO:0038061	5	GO:0007154	1.5			GO:0030593	3.9	GO:0002705	4.4	GO:0007165	1.4			GO:0050817	4.6							GO:0032611	5.3	GO:0045664	2.3	GO:0007160	4
	GO:0071219	5.2	GO:0045087	4.9	GO:0007165	1.4			GO:0002706	3.8	GO:0042107	4.4	GO:0065008	1.4			GO:0045087	4.5							GO:0002449	5.2	GO:2000026	2.2	GO:0048771	4
	GO:0071222	5.2	GO:0002698	4.9					GO:0071621	3.8	GO:0006954	4.3	GO:0050794	1.2			GO:0050778	4.5							GO:0002703	5.2	GO:0006928	2.2	GO:2000027	4
	GO:1902107	5.2	GO:2000379	4.9					GO:0070167	3.8	GO:0050727	4.3	GO:0050789	1.2			GO:0071222	4.5							GO:0002819	5.2	GO:0009888	2.2	GO:0071772	4
	GO:0050864	5.2	GO:0048525	4.9					GO:1902106	3.8	GO:1903038	4.3					GO:0034101	4.5							GO:0002286	5.2	GO:0016477	2.2	GO:0071773	4
	GO:0045621	5.2	GO:0097529	4.8					GO:0002367	3.8	GO:0006909	4.2					GO:0006952	4.4							GO:0042108	5.2	GO:0051241	2.2	GO:0030509	4
	GO:0045582	5.2	GO:0002697	4.7					GO:0051607	3.7	GO:0050670	4.2					GO:0052548	4.4							GO:0050900	5.1	GO:0051093	2.2	GO:0001501	3.9
	GO:0002429	5.1	GO:0045088	4.7					GO:0050870	3.7	GO:0050707	4.2					GO:1903037	4.4							GO:0002706	5.1	GO:0060284	2.2	GO:0031589	3.9
	GO:0050671	5.1	GO:0042136	4.7					GO:1903555	3.7	GO:0050851	4.2					GO:0071219	4.4							GO:0071347	5.1	GO:0031175	2.2	GO:0010810	3.9
	GO:0050871	5.1	GO:0045069	4.7					GO:0046631	3.7	GO:0050777	4.2					GO:0045807	4.4							GO:0031341	5.1	GO:0009653	2.1	GO:0060348	3.9
	GO:0050900	5	GO:0098542	4.6					GO:0055017	3.7	GO:0002253	4.1					GO:0030218	4.4							GO:0032649	5.1	GO:0045595	2.1	GO:0090288	3.9
	GO:0002460	5	GO:0045089	4.6					GO:0002699	3.6	GO:0002449	4.1					GO:0032103	4.3							GO:0032612	5.1	GO:0051674	2.1	GO:0055002	3.9
	GO:0046651	5	GO:0002252	4.5					GO:0002449	3.6	GO:0032944	4.1					GO:0002262	4.3							GO:0002460	5	GO:0048870	2.1	GO:0003279	3.9
	GO:0050866	5	GO:0031349	4.5					GO:0030595	3.6	GO:0002706	4.1					GO:0034612	4.3							GO:1903555	5	GO:0051094	2.1	GO:0090287	3.8
	GO:0002687	5	GO:0002221	4.5					GO:0071706	3.6	GO:0032635	4.1					GO:0002684	4.2							GO:0032635	5	GO:0045597	2.1	GO:0050920	3.8
	GO:0032946	5	GO:0002758	4.5					GO:0031214	3.6	GO:0002764	4					GO:0002252	4.2							GO:0032675	5	GO:0048666	2.1	GO:0055001	3.8
	GO:0002250	4.9	GO:0002700	4.5					GO:0032680	3.6	GO:0070663	4					GO:0002697	4.2							GO:0050764	5	GO:0050793	2	GO:0050770	3.7
	GO:0032943	4.9	GO:0002250	4.4					GO:0071346	3.6	GO:0032675	4					GO:0050863	4.2							GO:0032652	5	GO:0051239	1.9	GO:0048839	3.7
	GO:0002449	4.9	GO:0050715	4.4					GO:0001959	3.6	GO:0002708	4					GO:0006955	4.1							GO:0071706	4.9	GO:0007166	1.9	GO:0001944	3.6
	GO:0050851	4.9	GO:0009615	4.3					GO:0060419	3.6	GO:0031349	3.9					GO:0052547	4.1							GO:0002687	4.9	GO:0051240	1.9	GO:0072358	3.6
	GO:0002366	4.8	GO:0002687	4.3					GO:0046425	3.6	GO:0002757	3.9					GO:0001819	4.1							GO:0050777	4.9	GO:0010648	1.9	GO:0001568	3.6
	GO:0002263	4.8	GO:1903409	4.3					GO:0050866	3.5	GO:0046651	3.9					GO:0002250	4.1							GO:0002690	4.9	GO:0023057	1.9	GO:0043010	3.6
	GO:1903708	4.8	GO:0010951	4.2					GO:0032640	3.5	GO:0001818	3.9					GO:0070661	4.1							GO:0072676	4.9	GO:0009966	1.8	GO:0045665	3.6
	GO:0070665	4.8	GO:0030595	4.2					GO:0050921	3.5	GO:0002819	3.9					GO:0043207	4							GO:0098542	4.8	GO:0048468	1.8	GO:0001649	3.6
	GO:0002821	4.8	GO:0050663	4.2					GO:0007259	3.5	GO:0002822	3.9					GO:0051707	4							GO:0002250	4.8	GO:0048731	1.7	GO:0045165	3.6
	GO:0002824	4.8	GO:0002440	4.2					GO:0009615	3.4	GO:0032680	3.9					GO:0045861	4							GO:0060326	4.8	GO:0048869	1.7	GO:0009952	3.6
	GO:0002688	4.8	GO:0002218	4.2					GO:0007204	3.4	GO:0007596	3.9					GO:0031349	4							GO:0006801	4.8	GO:0030154	1.7	GO:0031099	3.6
	GO:0050852	4.8	GO:0032675	4.2					GO:1903039	3.4	GO:0050715	3.9					GO:0007162	4							GO:0045087	4.7	GO:0023051	1.7	GO:0010977	3.6
	GO:2000106	4.8	GO:0019079	4.2					GO:0045580	3.4	GO:0009617	3.8					GO:0046651	4							GO:0002366	4.7	GO:0010646	1.7	GO:0048514	3.5
	GO:0070661	4.7	GO:0010466	4.1					GO:0030282	3.4	GO:0070661	3.8					GO:0032943	4							GO:0002263	4.7	GO:0048513	1.7	GO:0043583	3.5
	GO:0030183	4.7	GO:0043901	4.1					GO:0097696	3.4	GO:0032943	3.8					GO:0048771	4							GO:0042098	4.7	GO:0032879	1.7	GO:1990138	3.5
	GO:0006954	4.6	GO:0050707	4.1					GO:0060759	3.4	GO:0002699	3.8					GO:0050776	3.9							GO:0032680	4.7	GO:0007275	1.6	GO:0001654	3.4
	GO:0007159	4.6	GO:0034341	4.1					GO:0098542	3.3	GO:0002262	3.8					GO:0022407	3.9							GO:0042129	4.7	GO:0048856	1.6	GO:0150063	3.4
	GO:1903037	4.6	GO:0006952	4					GO:0050920	3.3	GO:0071222	3.8					GO:0019221	3.9							GO:0002688	4.7	GO:0048583	1.6	GO:0048880	3.4
	GO:0050707	4.6	GO:0009617	4					GO:0042098	3.3	GO:1903555	3.8					GO:0071216	3.9							GO:1903557	4.7	GO:0070887	1.6	GO:0060070	3.4
	GO:0046631	4.6	GO:0051607	4					GO:1902107	3.3	GO:0032640	3.8					GO:0022409	3.9							GO:0019882	4.7	GO:0007165	1.5	GO:0060485	3.4
	GO:0002456	4.6	GO:2000377	4					GO:0002695	3.3	GO:0007599	3.8					GO:0009607	3.8							GO:0002532	4.7	GO:0007154	1.5	GO:0060828	3.4
	GO:0098542	4.5	GO:0031348	4					GO:0002252	3.2	GO:0050817	3.8					GO:0072593	3.8							GO:0032640	4.6	GO:0042221	1.5	GO:0007369	3.4
	GO:0006909	4.5	GO:0050866	4					GO:0045087	3.2	GO:0071706	3.8					GO:0034097	3.7							GO:0035821	4.6			GO:0048863	3.4
	GO:0050663	4.5	GO:0032635	4					GO:0050778	3.2	GO:0045321	3.7					GO:0050867	3.7							GO:0002768	4.5			GO:0035295	3.3
	GO:0007596	4.5	GO:0006955	3.9					GO:0019221	3.2	GO:0050776	3.7					GO:1902105	3.7							GO:0002695	4.5			GO:0001525	3.3
	GO:0002761	4.5	GO:0050776	3.9					GO:0002443	3.2	GO:0045087	3.7					GO:0002696	3.7							GO:0070555	4.5			GO:0007423	3.3
	GO:0000187	4.5	GO:0050778	3.9					GO:0030217	3.2	GO:0050778	3.7					GO:0050730	3.7							GO:0043367	4.5			GO:0030111	3.3
	GO:0002764	4.4	GO:0050900	3.9					GO:0002703	3.2	GO:0002694	3.7					GO:2000116	3.7							GO:0042116	4.5			GO:0048562	3.3
	GO:0032103	4.4	GO:0043207	3.8					GO:1903708	3.2	GO:0002460	3.7					GO:0043281	3.7							GO:0002252	4.4			GO:0009887	3.2
	GO:0002703	4.4	GO:0051707	3.8					GO:0045619	3.2	GO:1903037	3.7					GO:0001818	3.7							GO:0009617	4.4			GO:0010721	3.2
	GO:1903039	4.4	GO:0006954	3.8					GO:0043123	3.2	GO:0071219	3.7					GO:0032101	3.6							GO:0031349	4.4			GO:0050768	3.2
	GO:0007599	4.4	GO:0072593	3.8					GO:0097530	3.2	GO:0045807	3.7					GO:0001817	3.6							GO:0002764	4.4			GO:0031345	3.2
	GO:0050817	4.4	GO:0031347	3.7					GO:0006955	3.1	GO:1903305	3.7					GO:0002237	3.6							GO:0002699	4.4			GO:0035239	3.1
	GO:0009617	4.3	GO:0009607	3.6					GO:0051480	3.1	GO:0014065	3.7					GO:0032102	3.6							GO:0042107	4.4			GO:0051272	3.1
	GO:0002237	4.3	GO:0050727	3.6					GO:0070661	3.1	GO:0006955	3.6					GO:0002573	3.6							GO:0048525	4.4			GO:2000147	3.1
	GO:0022409	4.3	GO:0002366	3.6					GO:0046651	3.1	GO:0001775	3.6					GO:0071345	3.5							GO:0032760	4.4			GO:0030335	3.1
	GO:0050870	4.3	GO:0002285	3.6					GO:0022409	3.1	GO:0050865	3.6					GO:0001816	3.5							GO:0035710	4.4			GO:0016055	3.1
	GO:0045619	4.3	GO:0002684	3.5					GO:0071219	3.1	GO:0046330	3.6					GO:0009615	3.4							GO:0051851	4.4			GO:0010769	3.1
	GO:0050921	4.3	GO:0007159	3.5					GO:0002221	3.1	GO:0006952	3.5					GO:0002757	3.4							GO:0050778	4.3			GO:0043542	3.1
	GO:0001819	4.2	GO:0002263	3.5					GO:0002758	3.1	GO:0002684	3.5					GO:0043393	3.4							GO:0006909	4.3			GO:0048588	3.1
	GO:0032496	4.2	GO:0045807	3.5					GO:0043207	3	GO:0002252	3.5					GO:0002682	3.3							GO:0002685	4.3			GO:0061138	3.1
	GO:0002757	4.2	GO:0001819	3.4					GO:0051707	3	GO:0042110	3.5					GO:0055080	3.3							GO:0002698	4.3			GO:0090092	3.1
	GO:0050863	4.2	GO:0052548	3.4					GO:0009617	3	GO:0022407	3.5					GO:0098771	3.3							GO:0019233	4.3			GO:0072359	3
	GO:0034341	4.2	GO:0060326	3.4					GO:0030098	3	GO:0002697	3.5					GO:0031347	3.3							GO:1903901	4.3			GO:0040017	3
	GO:0045580	4.1	GO:0042098	3.4					GO:0002237	3	GO:0032103	3.5					GO:0006935	3.3							GO:0006955	4.2			GO:0048729	3
	GO:0002252	4	GO:0002253	3.3					GO:0031349	3	GO:0071216	3.5					GO:0030099	3.3							GO:0050776	4.2			GO:0001667	3
	GO:0050865	4	GO:0002764	3.3					GO:0032103	3	GO:0022409	3.5					GO:0051346	3.3							GO:0006954	4.2			GO:0198738	3
	GO:0002694	4	GO:0001818	3.3					GO:0032943	3	GO:0045055	3.5					GO:0010469	3.3							GO:0001819	4.2			GO:1901342	3
	GO:0051249	4	GO:0052547	3.2					GO:0051251	3	GO:1903531	3.5					GO:0032496	3.3							GO:0007159	4.2			GO:0051961	3
	GO:0002253	4	GO:0002793	3.2					GO:0097529	3	GO:0070304	3.5					GO:0030100	3.3							GO:0032103	4.2			GO:0051146	3
	GO:1902105	4	GO:0097237	3.2					GO:0050670	3	GO:0072593	3.4					GO:0042330	3.2							GO:0002224	4.2			GO:0060560	3
	GO:0051251	4	GO:0043903	3.1					GO:0002440	3	GO:0045637	3.4					GO:0042110	3.2							GO:0007229	4.2			GO:0030334	2.9
	GO:0002685	4	GO:0002682	3					GO:0042742	3	GO:0034101	3.4					GO:0002764	3.2							GO:0050866	4.1			GO:0048598	2.9
	GO:0032675	4	GO:0001816	3					GO:0006952	2.9	GO:0030218	3.4					GO:0050801	3.1							GO:0043901	4.1			GO:1905114	2.9
	GO:0006955	3.9	GO:0001817	3					GO:0009607	2.9	GO:0031347	3.3					GO:0055065	3.1							GO:0002429	4.1			GO:0050673	2.9
	GO:0001775	3.9	GO:0009636	3					GO:0002684	2.9	GO:0002683	3.3					GO:0050865	3.1							GO:0050671	4.1			GO:0007409	2.9
	GO:0045321	3.9	GO:0019221	3					GO:0050776	2.9	GO:0098542	3.3					GO:0051249	3.1							GO:2000379	4.1			GO:0051271	2.9
	GO:0050778	3.9	GO:0002757	3					GO:0001819	2.9	GO:0002237	3.3					GO:0098609	3							GO:0098869	4.1			GO:0072001	2.9
	GO:0002706	3.9	GO:0032103	3					GO:0072503	2.9	GO:0032496	3.3					GO:0009636	3							GO:0051702	4.1			GO:0003002	2.9
	GO:1903555	3.9	GO:0034097	2.9					GO:0060326	2.9	GO:0007162	3.3					GO:0002694	3							GO:0006952	4			GO:0007155	2.8
	GO:0006952	3.8	GO:0002791	2.9					GO:0007249	2.9	GO:0045088	3.3					GO:0002521	2.9							GO:0002757	4			GO:0048646	2.8
	GO:0002684	3.8	GO:0002237	2.9					GO:0045089	2.9	GO:2000377	3.3					GO:1903706	2.9							GO:0002285	4			GO:0051270	2.8
	GO:0043207	3.8	GO:0045861	2.9					GO:0002685	2.9	GO:0051224	3.3					GO:0009605	2.8							GO:0051250	4			GO:2000145	2.8
	GO:0051707	3.8	GO:0071345	2.8					GO:0032944	2.9	GO:1904950	3.3					GO:0030155	2.8							GO:0032946	4			GO:0000904	2.8
	GO:0050776	3.8	GO:0050865	2.8					GO:0048771	2.9	GO:0002682	3.2					GO:0030003	2.8							GO:0001776	4			GO:0007507	2.8
	GO:0022407	3.8	GO:0002683	2.8					GO:0050792	2.9	GO:0001816	3.2					GO:0002683	2.8							GO:0019724	4			GO:0007169	2.8
	GO:0050867	3.8	GO:0042110	2.8					GO:0006909	2.9	GO:0046649	3.2					GO:0048878	2.7							GO:0043207	3.9			GO:0002009	2.8
	GO:0002696	3.8	GO:0051047	2.8					GO:0050663	2.9	GO:1902105	3.2					GO:0010942	2.7							GO:0051707	3.9			GO:0001655	2.8
	GO:0042113	3.8	GO:0051346	2.8					GO:0048639	2.9	GO:0050863	3.2					GO:0030162	2.7							GO:0050727	3.9			GO:0040013	2.8
	GO:0071706	3.8	GO:1903532	2.8					GO:0050707	2.9	GO:0051048	3.2					GO:0017144	2.7							GO:0001818	3.9			GO:0010469	2.8
	GO:0032635	3.8	GO:0050867	2.8					GO:0031347	2.8	GO:0002440	3.2					GO:0006873	2.7							GO:0002221	3.9			GO:0001822	2.8
	GO:0009607	3.7	GO:0002790	2.7					GO:0072507	2.8	GO:1903039	3.2					GO:0030097	2.6							GO:0002758	3.9			GO:0016477	2.7
	GO:0001817	3.7	GO:0007186	2.7					GO:0002697	2.8	GO:0001817	3.1					GO:0043086	2.6							GO:0070665	3.9			GO:0040012	2.7
	GO:0045087	3.7	GO:0044419	2.7					GO:0055074	2.8	GO:0030099	3.1					GO:0043065	2.6							GO:0050709	3.9			GO:0007167	2.7
	GO:0006935	3.7	GO:0050708	2.7					GO:0006874	2.8	GO:0019221	3.1					GO:0043068	2.6							GO:0051817	3.9			GO:0010975	2.7
	GO:0042330	3.7	GO:0043900	2.7					GO:0050867	2.8	GO:0002573	3.1					GO:0046649	2.6							GO:0042089	3.9			GO:0061564	2.7
	GO:0042110	3.7	GO:0009605	2.6					GO:1902105	2.8	GO:0045089	3.1					GO:0001775	2.5							GO:0009607	3.8			GO:0048568	2.7
	GO:0050727	3.7	GO:0001775	2.6					GO:0002696	2.8	GO:0043207	3					GO:0045321	2.5							GO:0002684	3.8			GO:0050678	2.7
	GO:0007204	3.6	GO:0009306	2.6					GO:0045088	2.8	GO:0051707	3					GO:0051272	2.5							GO:0002697	3.8			GO:0018108	2.7
	GO:0022408	3.6	GO:0044403	2.6					GO:1903037	2.8	GO:0009607	3					GO:0030335	2.5							GO:0002253	3.8			GO:0018212	2.7
	GO:0001816	3.5	GO:0022407	2.6					GO:0071216	2.8	GO:0006935	3					GO:0048534	2.4							GO:0002237	3.8			GO:0010976	2.7
	GO:0001894	3.5	GO:0051046	2.5					GO:0030278	2.8	GO:0042330	3					GO:0002520	2.4							GO:0046651	3.8			GO:0042692	2.7
	GO:0002682	3.4	GO:1903530	2.5					GO:0051924	2.8	GO:0007186	3					GO:0051050	2.4							GO:0071222	3.8			GO:0045765	2.7
	GO:0071345	3.4	GO:0002694	2.5					GO:0042113	2.8	GO:1903706	3					GO:0070887	2.3							GO:0050670	3.8			GO:0009888	2.6
	GO:0046649	3.4	GO:0046903	2.4					GO:0010951	2.8	GO:0050867	3					GO:0048584	2.3							GO:0032944	3.8			GO:0051674	2.6
	GO:0002573	3.4	GO:0045321	2.3					GO:0070663	2.8	GO:1903708	3					GO:0007155	2.3							GO:1903039	3.8			GO:0048870	2.6
	GO:0045637	3.4	GO:0032101	2.3					GO:0071222	2.8	GO:0032101	2.9					GO:0044092	2.3							GO:0050870	3.8			GO:0022603	2.6
	GO:0002699	3.4	GO:0098609	2.3					GO:0010466	2.8	GO:0002521	2.9					GO:0042493	2.3							GO:0050868	3.8			GO:0060284	2.6
	GO:0050920	3.4	GO:0046649	2.3					GO:0002274	2.8	GO:0045785	2.9					GO:0006812	2.3							GO:0001816	3.7			GO:0051960	2.6
	GO:0045055	3.4	GO:0006935	2.3					GO:0006954	2.7	GO:0051249	2.9					GO:0006950	2.2							GO:0001817	3.7			GO:0050767	2.6
	GO:0043901	3.4	GO:0042330	2.3					GO:0002521	2.7	GO:0030100	2.9					GO:0042592	2.2							GO:0032496	3.7			GO:0045664	2.6
	GO:0034097	3.3	GO:0080134	2.2					GO:0002683	2.7	GO:0030155	2.8					GO:0051240	2.2							GO:1903037	3.7			GO:0048858	2.6
	GO:0007186	3.2	GO:0032940	2.2					GO:0042110	2.7	GO:0002696	2.8					GO:0006811	2.2							GO:0032943	3.7			GO:0051962	2.6
	GO:1903706	3.2	GO:0006897	2.2					GO:1903706	2.7	GO:0098609	2.7					GO:0030334	2.2							GO:0070663	3.7			GO:0050769	2.6
	GO:0031349	3.2	GO:0048584	2.1					GO:0022407	2.7	GO:0001819	2.7					GO:0042221	2.1							GO:0046631	3.7			GO:0022604	2.6
	GO:0051480	3.2	GO:0090087	2.1					GO:0032496	2.7	GO:0002520	2.6					GO:0051241	2.1							GO:0050921	3.7			GO:0009611	2.6
	GO:0002262	3.2	GO:0050801	2.1					GO:0007159	2.7	GO:0030097	2.6					GO:0080134	2.1							GO:0002792	3.7			GO:0045666	2.6
	GO:0032101	3.1	GO:0006950	2					GO:0050863	2.7	GO:0002790	2.6					GO:1901701	2.1							GO:1903038	3.7			GO:0060537	2.6
	GO:0002697	3.1	GO:0070887	1.9					GO:0033002	2.7	GO:0048872	2.6					GO:0032269	2.1							GO:0002694	3.6			GO:0060562	2.6
	GO:0030098	3.1	GO:0051050	1.9					GO:0043903	2.7	GO:0048534	2.5					GO:2000145	2.1							GO:0050867	3.6			GO:0009653	2.5
	GO:0010469	3.1	GO:0001934	1.9					GO:0043122	2.7	GO:0071345	2.5					GO:0051270	2.1							GO:0045088	3.6			GO:0045596	2.5
	GO:0050714	3.1	GO:0042327	1.9					GO:0002682	2.6	GO:0006897	2.5					GO:0010033	2							GO:0051607	3.6			GO:0071363	2.5
	GO:0043903	3.1	GO:0051240	1.8					GO:0001775	2.6	GO:0060627	2.5					GO:0071310	2							GO:0071219	3.6			GO:0120039	2.5
	GO:0031347	3	GO:0051336	1.8					GO:0006873	2.6	GO:0051051	2.5					GO:0006915	2							GO:0045089	3.6			GO:0032990	2.5
	GO:0002521	3	GO:0007155	1.8					GO:0050865	2.6	GO:0002791	2.5					GO:0016477	2							GO:0045321	3.5			GO:0048812	2.5
	GO:0002683	3	GO:0042221	1.7					GO:0030003	2.6	GO:0051090	2.5					GO:0051336	2							GO:0031347	3.5			GO:0031346	2.5
	GO:0048872	3	GO:0048583	1.7					GO:0006875	2.6	GO:0030098	2.5					GO:0008219	1.9							GO:0002696	3.5			GO:0007389	2.5
	GO:0002793	3	GO:0010033	1.7					GO:0001503	2.6	GO:0009605	2.4					GO:0012501	1.9							GO:0070661	3.5			GO:0006928	2.4
	GO:0030217	3	GO:0065009	1.7					GO:0010959	2.6	GO:0034097	2.4					GO:0010941	1.9							GO:0071216	3.5			GO:0051241	2.4
	GO:0007162	2.9	GO:0050790	1.7					GO:0002764	2.6	GO:0098657	2.4					GO:0051247	1.9							GO:0050865	3.4			GO:0045597	2.4
	GO:0050878	2.9	GO:0051049	1.7					GO:0050900	2.6	GO:0009306	2.4					GO:0043067	1.9							GO:0006935	3.4			GO:0000902	2.4
	GO:0009605	2.8	GO:0012501	1.7					GO:0002757	2.6	GO:0043410	2.4					GO:0051049	1.9							GO:0042330	3.4			GO:0120035	2.4
	GO:0098609	2.8	GO:0043067	1.7					GO:0034097	2.5	GO:0080134	2.3					GO:1901700	1.9							GO:0019221	3.4			GO:0031344	2.4
	GO:2000147	2.8	GO:0010647	1.7					GO:0045321	2.5	GO:0046903	2.3					GO:0042981	1.9							GO:0009615	3.4			GO:0070848	2.4
	GO:0030335	2.8	GO:0023056	1.7					GO:0001816	2.5	GO:0032940	2.3					GO:0032270	1.9							GO:0050863	3.4			GO:0010720	2.4
	GO:0043410	2.8	GO:0009967	1.7					GO:0001817	2.5	GO:0030335	2.3					GO:0051674	1.9							GO:0022409	3.4			GO:0048667	2.4
	GO:0070371	2.8	GO:0042981	1.7					GO:0098771	2.5	GO:0051272	2.3					GO:0048870	1.9							GO:0031348	3.4			GO:0001558	2.4
	GO:0070372	2.8	GO:0051239	1.6					GO:0055080	2.5	GO:2000147	2.3					GO:0006508	1.9							GO:0002218	3.4			GO:2000026	2.3
	GO:0040017	2.7	GO:0007166	1.6					GO:0055065	2.5	GO:0055065	2.3					GO:0051239	1.8							GO:0034341	3.4			GO:0045595	2.3
	GO:0051272	2.7	GO:0071310	1.6					GO:0002694	2.5	GO:0006873	2.3					GO:0065009	1.8							GO:0001775	3.3			GO:0060429	2.3
	GO:0030099	2.7	GO:0006915	1.6					GO:0052548	2.5	GO:0006875	2.3					GO:0050790	1.8							GO:0042110	3.3			GO:0032989	2.3
	GO:0045785	2.7	GO:0008219	1.6					GO:0070838	2.5	GO:0007155	2.2					GO:0048583	1.7							GO:0002440	3.3			GO:0031175	2.3
	GO:0006887	2.7	GO:0010941	1.6					GO:0072511	2.5	GO:0051046	2.2					GO:0032879	1.7							GO:0002682	3.2			GO:0051093	2.3
	GO:0006874	2.6	GO:0051716	1.5					GO:0002253	2.5	GO:1903530	2.2					GO:0032268	1.7							GO:0071345	3.2			GO:0006935	2.3
	GO:0030155	2.5	GO:0007154	1.5					GO:0048872	2.5	GO:0043408	2.2					GO:0065008	1.6							GO:0045055	3.2			GO:0042330	2.3
	GO:0043269	2.5	GO:0007165	1.5					GO:0050727	2.5	GO:0040017	2.2					GO:0030154	1.6							GO:0051048	3.2			GO:0016049	2.3
	GO:0043900	2.5	GO:0006810	1.4					GO:0071345	2.4	GO:0055080	2.2					GO:0048513	1.6							GO:0045807	3.2			GO:0007166	2.2
	GO:0055074	2.5	GO:0048731	1.4					GO:0032101	2.4	GO:0098771	2.2					GO:0050793	1.6							GO:1903531	3.2			GO:0048468	2.2
	GO:0043408	2.4	GO:0023051	1.4					GO:0046649	2.4	GO:0030003	2.2					GO:0051246	1.6							GO:0002683	3.1			GO:0051094	2.2
	GO:0098657	2.4	GO:0010646	1.4					GO:0006935	2.4	GO:0051674	2.1					GO:0048869	1.5							GO:0051047	3.1			GO:0009790	2.2
	GO:0006897	2.4	GO:0065008	1.4					GO:0042330	2.4	GO:0048870	2.1					GO:0048731	1.5							GO:0002793	3.1			GO:0048666	2.2
	GO:0002790	2.4	GO:0051234	1.4					GO:0045785	2.4	GO:0016477	2.1					GO:0051716	1.4							GO:0050714	3.1			GO:0007417	2.2
	GO:0009306	2.4	GO:0050789	1.3					GO:0051249	2.4	GO:0090087	2.1					GO:0048519	1.4							GO:0097237	3.1			GO:0060322	2.2
	GO:0002791	2.4	GO:0048518	1.3					GO:0006816	2.4	GO:0050801	2.1					GO:0048518	1.4							GO:0051224	3.1			GO:0008285	2.2
	GO:0048871	2.4	GO:0048519	1.3					GO:0010469	2.4	GO:0048584	2					GO:0050789	1.2							GO:1902107	3.1			GO:0048589	2.2
	GO:0048584	2.3	GO:0050794	1.2					GO:0009605	2.3	GO:0042327	2													GO:0034097	3			GO:0030155	2.2
	GO:2000145	2.3							GO:0050801	2.3	GO:2000145	2													GO:0046649	3			GO:0061061	2.2
	GO:0030334	2.3							GO:0030001	2.3	GO:0001934	2													GO:0051249	3			GO:0050793	2.1
	GO:0030097	2.3							GO:0043410	2.3	GO:0030334	2													GO:1903532	3			GO:0048699	2.1
	GO:1902533	2.3							GO:0007186	2.3	GO:0023014	2													GO:0050920	3			GO:0030182	2.1
	GO:0048534	2.3							GO:0052547	2.3	GO:0000165	2													GO:2000377	3			GO:0007420	2.1
	GO:0032940	2.3							GO:0048534	2.2	GO:0010942	2													GO:1904950	3			GO:0032101	2.1
	GO:0071396	2.3							GO:0030097	2.2	GO:0006950	1.9													GO:0002790	2.9			GO:0098609	2.1
	GO:0051674	2.2							GO:0055082	2.2	GO:0007166	1.9													GO:0022407	2.9			GO:0048513	2
	GO:0048870	2.2							GO:0043269	2.2	GO:0051240	1.9													GO:0072593	2.9			GO:0051240	2
	GO:0016477	2.2							GO:0048584	2.1	GO:0051130	1.9													GO:0051251	2.9			GO:0048585	2
	GO:0040012	2.2							GO:0080134	2.1	GO:0040012	1.9													GO:0009306	2.8			GO:0022008	2
	GO:0051270	2.2							GO:0002520	2.1	GO:0051270	1.9													GO:0030098	2.8			GO:0042127	2
	GO:0002520	2.2							GO:1902533	2.1	GO:0010562	1.9													GO:0009605	2.7			GO:0120036	2
	GO:0046903	2.2							GO:0006812	2.1	GO:0045937	1.9													GO:0032101	2.7			GO:0009968	2
	GO:0023014	2.2							GO:0030155	2.1	GO:1902533	1.9													GO:0002521	2.7			GO:0048731	1.9
	GO:0000165	2.2							GO:0030099	2.1	GO:0070887	1.8													GO:0002791	2.7			GO:0051239	1.9
	GO:0007166	2.1							GO:0002791	2.1	GO:0051049	1.8													GO:0050708	2.7			GO:0007399	1.9
	GO:0007155	2.1							GO:0042127	2	GO:0006928	1.8													GO:1902105	2.7			GO:0030030	1.9
	GO:0033993	2.1							GO:0008284	2	GO:0001932	1.8													GO:0002573	2.7			GO:0010648	1.9
	GO:0051240	2							GO:0048878	2	GO:0031401	1.8													GO:0048871	2.6			GO:0023057	1.9
	GO:0010562	2							GO:0019725	2	GO:0048583	1.7													GO:0030217	2.6			GO:0003008	1.9
	GO:0045937	2							GO:0051046	2	GO:0042221	1.7													GO:0046903	2.5			GO:0007267	1.9
	GO:0042327	2							GO:0098609	2	GO:0051239	1.7													GO:0032940	2.5			GO:0001934	1.9
	GO:0051050	2							GO:0098655	2	GO:0032879	1.7													GO:0051046	2.5			GO:0007275	1.8
	GO:0001934	2							GO:0002790	2	GO:0042592	1.7													GO:0030099	2.5			GO:0030154	1.8
	GO:0070887	1.9							GO:0009306	2	GO:0051247	1.7													GO:0007186	2.5			GO:0009719	1.8
	GO:0006928	1.9							GO:0048732	2	GO:0042325	1.7													GO:0045785	2.5			GO:0071495	1.8
	GO:0051049	1.9							GO:0006811	1.9	GO:0044093	1.7													GO:0006887	2.5			GO:0048856	1.7
	GO:0042127	1.9							GO:0051336	1.9	GO:0007165	1.6													GO:0030100	2.5			GO:0048869	1.7
	GO:0080134	1.9							GO:0046903	1.9	GO:0007154	1.6													GO:1903530	2.4			GO:0009966	1.7
	GO:0006629	1.9							GO:0032940	1.9	GO:0010033	1.6													GO:0098609	2.4			GO:0010646	1.7
	GO:0008284	1.9							GO:0023014	1.9	GO:0071310	1.6													GO:0051186	2.4			GO:0023051	1.7
	GO:0006950	1.8							GO:0000165	1.9	GO:0035556	1.6													GO:1904951	2.4			GO:0001932	1.7
	GO:0032879	1.8							GO:0043408	1.9	GO:0008219	1.6													GO:0051222	2.4			GO:0007165	1.6
	GO:0071310	1.8							GO:0048514	1.9	GO:0006468	1.6													GO:0043900	2.4			GO:0048583	1.6
	GO:0009967	1.8							GO:0008285	1.9	GO:2000026	1.6													GO:0048872	2.4			GO:0032879	1.6
	GO:0051094	1.8							GO:1903530	1.9	GO:0012501	1.6													GO:0002520	2.3			GO:0007154	1.5
	GO:0006811	1.8							GO:0001525	1.9	GO:0031399	1.6													GO:0030097	2.3			GO:0051128	1.5
	GO:0042221	1.7							GO:0042592	1.8	GO:0006915	1.6													GO:0048534	2.3			GO:0051716	1.4
	GO:0048583	1.7							GO:1902531	1.8	GO:0010941	1.6													GO:0051050	2.3			GO:0048519	1.3
	GO:0010033	1.7							GO:0033993	1.8	GO:0019220	1.6													GO:0009636	2.3			GO:0048518	1.3
	GO:0051239	1.7							GO:0051050	1.8	GO:0051174	1.6													GO:0044419	2.3			GO:0048522	1.3
	GO:1902531	1.7							GO:0001568	1.8	GO:0032270	1.6													GO:1903706	2.3			GO:0016043	1.3
	GO:0010647	1.7							GO:0098657	1.8	GO:0051716	1.5													GO:0052547	2.3			GO:0050789	1.2
	GO:0023056	1.7							GO:0001944	1.8	GO:0050793	1.5													GO:0030155	2.2			GO:0050794	1.2
	GO:0001932	1.7							GO:0034220	1.8	GO:0065009	1.5													GO:0006897	2.2
	GO:1901700	1.7							GO:0045596	1.8	GO:0051246	1.5													GO:0051051	2.2
	GO:0007154	1.6							GO:0051345	1.8	GO:0048518	1.4													GO:0044403	2.2
	GO:0007165	1.6							GO:0048583	1.7	GO:0065008	1.4													GO:0043547	2.2
	GO:0035556	1.6							GO:0010033	1.7	GO:0048731	1.4													GO:0030335	2.1
	GO:0051247	1.6							GO:0007166	1.7	GO:0009966	1.4													GO:2000147	2.1
	GO:0019220	1.6							GO:0051240	1.7	GO:0048522	1.3													GO:0040017	2.1
	GO:0051174	1.6							GO:0051049	1.7	GO:0048519	1.3													GO:0051272	2.1
	GO:0042592	1.6							GO:0010647	1.7	GO:0050789	1.2													GO:0060627	2.1
	GO:0051716	1.5							GO:0023056	1.7	GO:0050794	1.2													GO:0010035	2.1
	GO:0009966	1.5							GO:0009967	1.7															GO:0048584	2
	GO:0048518	1.4							GO:0003008	1.7															GO:0080134	2
	GO:0030154	1.4							GO:0007155	1.7															GO:0051345	2
	GO:0006810	1.4							GO:0051241	1.7															GO:0098657	2
	GO:0051234	1.4							GO:0060548	1.7															GO:0090087	2
	GO:0065008	1.4							GO:0035239	1.7															GO:0070201	2
	GO:0048869	1.4							GO:0022603	1.7															GO:0051223	2
	GO:0048522	1.3							GO:0055085	1.7															GO:0006950	1.9
	GO:0050789	1.2							GO:0051093	1.7															GO:0070887	1.9
	GO:0050794	1.2							GO:0042221	1.6															GO:0016477	1.9
									GO:0006950	1.6															GO:0007155	1.9
									GO:0070887	1.6															GO:0042493	1.9
									GO:0035556	1.6															GO:0033993	1.9
									GO:0032879	1.6															GO:0071310	1.8
									GO:0071310	1.6															GO:0051240	1.8
									GO:0008219	1.6															GO:0051049	1.8
									GO:0010941	1.6															GO:0051674	1.8
									GO:0050790	1.6															GO:0048870	1.8
									GO:0012501	1.6															GO:0051336	1.8
									GO:0006915	1.6															GO:0030334	1.8
									GO:0043067	1.6															GO:2000145	1.8
									GO:0051094	1.6															GO:0042221	1.7
									GO:1901700	1.6															GO:0010033	1.7
									GO:0042981	1.6															GO:0044093	1.7
									GO:0048585	1.6															GO:0043067	1.7
									GO:0048646	1.6															GO:0043085	1.7
									GO:0043085	1.6															GO:0040012	1.7
									GO:0007165	1.5															GO:0051270	1.7
									GO:0065008	1.5															GO:0048583	1.6
									GO:0051239	1.5															GO:0051239	1.6
									GO:0023051	1.5															GO:0007166	1.6
									GO:0065009	1.5															GO:0032879	1.6
									GO:0009966	1.5															GO:0006928	1.6
									GO:0010646	1.5															GO:0042592	1.6
									GO:0045595	1.5															GO:0012501	1.6
									GO:0006468	1.5															GO:0010941	1.6
									GO:2000026	1.5															GO:0042981	1.6
									GO:0044093	1.5															GO:0006915	1.6
									GO:0048518	1.4															GO:1901700	1.6
									GO:0051716	1.4															GO:0051716	1.5
									GO:0007154	1.4															GO:0007165	1.5
									GO:0006810	1.4															GO:0007154	1.5
									GO:0048869	1.4															GO:0008219	1.5
									GO:0048513	1.4															GO:0048518	1.4
									GO:0030154	1.4															GO:0006810	1.4
									GO:0051234	1.4															GO:0065009	1.4
									GO:0050793	1.4															GO:0035556	1.4
									GO:0009653	1.4															GO:0048522	1.3
									GO:0048522	1.3															GO:0051234	1.3
									GO:0048523	1.3															GO:0065008	1.3
									GO:0048519	1.3															GO:0050789	1.2
									GO:0048731	1.3															GO:0050794	1.2
									GO:0048856	1.3
									GO:0007275	1.3
									GO:0050789	1.2
									GO:0050794	1.2
